# Spatial analysis of canine glioma reveals heterogeneous intratumoral niches characterized by distinct patterns of cell plasticity and immunosuppression

**DOI:** 10.64898/2026.09.24.754227

**Authors:** Sophie R. Nelissen, Andreas Stephanou, Eric N. Glass, James Hammond, Gena Silver, Praveen Sethupathy, Iwijn de Vlaminck, Andrew D. Miller, Elena A. Demeter

## Abstract

Glioma is a fatal tumor of the central nervous system (CNS) with limited therapeutic options. While immune checkpoint inhibitors (ICI) are gaining traction as a novel alternative treatment for human gliomas (HG), clinical trials have yielded mixed results. A proposed major barrier to ICI therapy in cancer is epithelial-mesenchymal plasticity (EMP)-driven intratumoral immunosuppression. However, studying this mechanism is difficult in *ex vivo* and murine models, which fail to adequately replicate cancer cell-immune cell interactions. Formalin-fixed, paraffin-embedded (FFPE) patient-derived canine glioma (CG) samples represent an attractive alternative approach. Although mechanistic perturbation is unachievable in archival FFPE tissues, CG is notoriously “cold” immunologically and is actively being investigated as a comparative model of HG. Moreover, the immune microenvironment in CG advantageously develops under exposure to environmental conditions directly shared with humans. Yet, it remains unknown whether CGs harbor heterogeneous niches combining varied plastic phenotypes and immunosuppressive populations. Defining the immune landscape of CG in relation to EMP is therefore critical to determining its potential as a comparative model for immunotherapy response in HG. By combining standard histology, immunohistochemistry, and tissue microarray-based spatial transcriptomics, we analyzed 30 low-grade (LGr) and high-grade (HGr) FFPE CG cases (n=10 cases/subtype): astrocytomas (4xLGr, 6xHGr), oligodendrogliomas (1xLGr, 9xHGr), and undefined gliomas (3LxGr, 7xHGr). All CG subtypes harbored heterogeneous immunosuppressive niches associated with varied EMP phenotypes. Astrocytomas exhibited a more-mesenchymal identity correlated with recruitment of tumor-associated macrophages (TAMs). Oligodendrogliomas displayed a strong stem-like signature and uniquely upregulated a *FOXP3/LAG3/SNAI1* triad, positioned directly at the interface of immunosuppression and EMP. Across all CG subtypes, a more-mesenchymal phenotype co-occurred with TAMs, and intratumoral T-cell dysfunction and exhaustion. We conclude that CG replicates the EMP-immunosuppression heterogeneity seen in humans. Importantly, our results emphasize the existence of subtype-specific mechanisms of EMP and immune evasion, underscoring the major relevance of subtyping for translational applications.
