## Supplemental File S1 for "Spatial analysis of canine glioma reveals heterogeneous intratumoral niches characterized by distinct patterns of cell plasticity and immunosuppression"

### Sheet: ReadMe
Tab	Title	Tab summary
Tab 1	IHC Reagents	IHC reagents, antibody specifications, and antibody dilutions
Tab 2	IHC QC Tissue Core	Summarizes total number of cases evaluable for each IHC target based on TMA tissue core exhaustion and quality
Tab 3	TMA IHC results	Summarizes TMA-based IHC evaluation of neoplastic cell phenotype
Tab 4	SOX IHC results	Summarizes whole-slide SOX2/SOX10 IHC results
Tab 5	CD3 T-cell quant	Raw values and calculations for CD3 T-cell quantification in QuPath
Publication	Nelissen et al. 2026, Spatial analysis of canine glioma reveals heterogeneous intratumoral niches characterized by distinct patterns of cell plasticity and immunosuppression
Species	Domestic dog (Canis lupus familiaris)
Tissue type	Formalin-fixed, paraffin-embedded patient-derived canine glioma samples

### Sheet: Tab 1 - IHC reagents
Antibody ID			Antibody specifications					Reagents and protocol
Target	Full name	Category	Host species	Clonality	Vendor	Clone #	Catalog #	Antigen retrieval	Quenching	1ry antibody dilution	1ry antibody incubation	2ry detection reagent	Polymer reagent and incubation time	Chromogen	Positive control tissue (Canine)
E-cadherin	E-cadherin	Cell plasticity	Mouse	Monoclonal	BD Biosciences	36	610182	Heat-induced retrieval with Bond Epitope Retrieval solution 2 applied for 30 minutes, Leica-cat#AR9640	Peroxide block applied for 5 minutes, Leica-cat#DS9800	1:75	15 minutes	PV-HRP-Anti-Mouse IgG reagent applied to slide for 10 minutes, Leica-cat#PV6114	Leica Bond Polymer Refine Detection for 10 minutes, Leica-cat#DS9800	DAB	Skin (epidermis)
Vimentin	Vimentin	Cell plasticity	Mouse	Monoclonal	DAKO	Vim 3B4	M7020	Heat-induced retrieval with Bond Epitope Retrieval Solution 1 applied for 10 minutes, Leica-cat#AR9961	Peroxide block applied for 5 minutes, Leica-cat#DS9800	1:80	15 minutes	PV-HRP-Anti-Mouse IgG reagent applied to slide for 10 minutes, Leica-cat#PV6114	Leica Bond Polymer Refine Detection for 10 minutes, Leica-cat#DS9800	DAB	Adipose tissue (subcutis)
Pancytokeratin	Pancytokeratin	Cell plasticity	Mouse	Monoclonal	DAKO	AE1/AE3	M3515	Heat-induced retrieval with Bond Epitope Retrieval solution 2 applied for 20 minutes, Leica-cat#AR9640	N/A	1:200	60 minutes	PV-AP-Anti-Mouse IgG reagent applied to slide for 30 minutes, Leica-cat#PV6110	Leica Bond Polymer Refine Red Detection for 15 minutes, Leica-cat#DS9390	Fast Red	Skin (epidermis)
SOX2	SRY-box transcription factor 2	Glioma stemness/Differentiation	Mouse	Monoclonal	Invitrogen	20G5	MA1-014	Heat-induced retrieval with Bond Epitope Retrieval Solution 2 Leica-cat#AR9640 applied for 30 minutes	Peroxide block applied for 5 minutes, Leica-cat#DS9800	1:500	15 minutes	PV-HRP-Anti-Mouse IgG reagent applied to slide for 10 minutes, Leica-cat#PV6114	Leica Bond Polymer Refine Detection for 10 minutes, Leica-cat#DS9800	DAB	Brain
SOX10	SRY-box transcription factor 10	Glioma stemness/Differentiation	Rabbit	Polyclonal	Abcam	N/A	ab180862	Heat-induced retrieval with Bond Epitope Retrieval Solution 2 Leica-cat#AR9640 for 30 minutes	Peroxide block applied for 5 minutes, Leica-cat#DS9800	1:500	60 minutes	Polymer, Leica Bond Polymer Refine Detection applied for 30 minutes, Leica-cat#DS9800	Leica Bond Polymer Refine Detection for 10 minutes, Leica-cat#DS9800	DAB	Brain
MAP2	Microtubule-associated protein 2	Glioma stemness/Differentiation	Mouse	Monoclonal	Sigma-Aldrich	HM-2	45-M4403	Heat-induced retrieval with Bond Epitope Retrieval Solution 1 applied for 30 minutes, Leica-cat#AR9961	Peroxide block applied for 5 minutes, Leica-cat#DS9800	1:1000	60 minutes	PV-AP-Anti-Mouse IgG reagent applied to slide for 30 minutes, Leica-cat#PV6110	Leica Bond Polymer Refine Detection for 10 minutes, Leica-cat#DS9800	DAB	Brain
Olig2	Oligodendrocyte transcription factor 2	Glioma stemness/Differentiation	Rabbit	Monoclonal	Abcam	EPR2673	ab109186	Heat-induced retrieval with Bond Epitope Retrieval solution 2 applied for 30 minutes, Leica-cat#AR9640	Peroxide block applied for 5 minutes, Leica-cat#DS9800	1:2000	60 minutes	Polymer, Leica Bond Polymer Refine Detection applied for 30 minutes, Leica-cat#DS9800	Leica Bond Polymer Refine Detection for 10 minutes, Leica-cat#DS9800	DAB	Brain
GFAP	Glial fibrillary acidic protein	Glioma stemness/Differentiation	Rabbit	Polyclonal	DAKO	N/A	Z0334	N/A	Peroxide block applied for 5 minutes, Leica-cat#DS9800	1:5000	15 minutes	Polymer, Leica Bond Polymer Refine Detection applied for 10 minutes, Leica-cat#DS9800	Leica Bond Polymer Refine Detection for 10 minutes, Leica-cat#DS9800	DAB	Brain
CNPase	2',3'-cyclic-nucleotide 3'-phosphodiesterase	Glioma stemness/Differentiation	Mouse	Monoclonal	Abcam	11-5B	ab6319	Heat-induced retrieval with Bond Epitope Retrieval Solution 1 applied for 30 minutes, Leica-cat#AR9961	Peroxide block applied for 5 minutes, Leica-cat#DS9800	1:2000	15 minutes	Leica Powervision Poly-HRP anti-mouse IgG cat#PV6114 for 10 minutes	Leica Bond Polymer Refine Detection for 10 minutes, Leica-cat#DS9800	DAB	Brain
CD3	Cluster of Differentation 3	T-cells	Mouse	Monoclonal	Leica Microsystems	LN10	PA0553-U	Heat-induced retrieval with Bond Epitope Retrieval Solution 2 Leica-cat#AR9640 applied for 20 minutes	Peroxide block applied for 5 minutes, Leica-cat#DS9800	Ready-to-use kit	15 minutes	PV-HRP-Anti-Mouse IgG reagent applied to slide for 10 minutes, Leica-cat#PV6114	Leica Bond Polymer Refine Detection for 10 minutes, Leica-cat#DS9800	DAB	Lymph node
FOXP3	Forkhead box protein P3	Regulatory T-cells	Rat	Monoclonal	eBioscience	FJK-16s	14-5773-82	Epitope retrieval with ER 2 Retrieval Solution applied for 30 minutes, Leica-cat#AR9640	Peroxide block applied for 5 minutes, Leica Bond Polymer Refine Detection, Leica -cat#DS93390	1:100	15 minutes	Goat anti Rat IgG reagent applied(1:200) to slide for 8 minutes, Jackson Immuno Research Lab code112-065-167	Streptavidin- HRP for 8 minutes, ready-to-use from Abcam, ref#ab64269. Leica Bond Polymer Refine Detection for 10 minutes, Leica-cat#DS93390	DAB	Lymph node
CD20	Cluster of Differentiation 20	B-cells, late precursor stage to mature stage	Rabbit	Monoclonal	NeoBio Technologies	IGEL/4524R	931-RBM14	Heat-induced retrieval with Bond Epitope Retrieval Solution 1 applied for 30 minutes, Leica-cat#AR9961	Peroxide block applied for 5 minutes, Leica-cat#DS9800	1:4000	15 minutes	N/A	Leica Bond Polymer Refine Detection for 10 minutes, Leica-cat#DS9800	DAB	Lymph node
PAX5	Paired Box 5	B-cells, early B-cell lineage commitment	Mouse	Monoclonal	Leica Microsystems	1EW	PA0552-U	Heat-induced retrieval with Bond Epitope Retrieval Solution 2 applied to slide for 40 minutes, Leica-cat#AR9640	Peroxide block applied for 5 minutes, Leica-cat#DS9800	Ready-to-use kit	60 minutes	PV-AP-Anti-Mouse IgG reagent applied to slide for 30 minutes, Leica-cat#PV6110	Leica Bond Polymer Refine Red Detection for 15 minutes, Leica-cat#DS9390	Fast Red	Lymph node
MUM1/IRF4	Multiple Myeloma Oncogene 1/Interferon Regulatory Factor 4	Plasma cells, terminally differentiated	Rabbit	Monoclonal	Abcam	EPR5653 (MUM-1)	ab124691	Heat-induced retrieval with Bond Epitope Retrieval Solution 2 applied to slide for 30 minutes, Leica-cat#AR9640	Peroxide block applied for 5 minutes, Leica-cat#DS9800	1:100	60 minutes	Polymer, Leica Bond Polymer Refine Detection applied for 30 minutes, Leica-cat#DS9800	Leica Bond Polymer Refine Detection for 10 minutes, Leica-cat#DS9800	DAB	Lymph node
IBA1	Ionized calcium-binding adapter molecule 1	Macrophages	Rabbit	Polyclonal	FujiFilm Wako	N/A	019-19741	Heat-induced retrieval with Bond Epitope Retrieval Solution 2 applied to slide for 20 minutes, Leica-cat#AR9640	Peroxide block applied for 5 minutes, Leica-cat#DS9800	1:5000	15 minutes	N/A	Leica Bond Polymer Refine Detection for 10 minutes, Leica-cat#DS9800	DAB	Lymph node
CD204	Scavenger Receptor-A/MSR1	M2-like macrophages	Mouse	Monoclonal	Cosmo Bio Company	SRA-E5	KT022	Heat-induced retrieval with Bond Epitope Retrieval Solution 1 applied for 30 minutes, Leica-cat#AR9961	Peroxide block applied for 5 minutes, Leica-cat#DS9800	1:500	60 minutes	PV-HRP-Anti-Mouse IgG reagent applied to slide for 30 minutes, Leica-cat#PV6114	Leica Bond Polymer Refine Detection for 10 minutes, Leica-cat#DS9800	DAB	Lymph node

### Sheet: Tab 2 - IHC QC Tissue Core
Nr. evaluable cases/IHC target based on TMA tissue core availability and quality
Case ID		Immunohistochemistry antibody								Legend
Diagnosis	Case number	E-cadherin	PanCK	Vimentin	Olig2	GFAP	CNPase	MAP2		1	Tissue cores available for evaluation and of sufficient quality
Astrocytoma	1	1	0	1	0	1	0	0		0	No tissue cores available for evaluation and/or exhausted core(s)/unsatisfactory quality
Astrocytoma	2	1	1	1	1	1	1	1
Astrocytoma	3	1	1	1	1	1	1	1
Astrocytoma	4	1	1	1	1	1	1	1
Astrocytoma	5	1	1	1	1	1	1	1
Astrocytoma	6	1	1	1	1	1	1	1
Astrocytoma	7	1	1	1	1	1	1	1
Astrocytoma	8	1	1	1	1	1	1	1
Astrocytoma	9	1	1	1	1	1	1	1
Astrocytoma	10	1	1	1	1	1	1	1
	Total evaluable cases/IHC target	10	9	10	9	10	9	9
Oligodendroglioma	11	1	1	1	1	1	1	1
Oligodendroglioma	12	1	1	1	1	1	1	1
Oligodendroglioma	13	1	1	1	1	1	1	1
Oligodendroglioma	14	1	1	1	1	1	1	1
Oligodendroglioma	15	1	1	1	1	1	1	1
Oligodendroglioma	16	1	1	1	1	1	1	1
Oligodendroglioma	17	1	1	1	1	1	1	1
Oligodendroglioma	18	1	1	1	1	1	1	1
Oligodendroglioma	19	1	1	1	1	1	1	1
Oligodendroglioma	20	1	1	1	1	1	1	1
	Total evaluable cases/IHC target	10	10	10	10	10	10	10
Undefined glioma	21	0	0	0	0	0	0	0
Undefined glioma	22	0	0	1	1	1	1	1
Undefined glioma	23	1	1	1	1	1	1	1
Undefined glioma	24	1	1	1	1	1	1	1
Undefined glioma	25	1	1	1	1	1	1	1
Undefined glioma	26	1	1	1	1	1	1	1
Undefined glioma	27	1	1	1	1	1	1	1
Undefined glioma	28	1	1	0	1	1	1	1
Undefined glioma	29	1	1	1	1	1	1	1
Undefined glioma	30	1	1	1	1	1	1	1
	Total evaluable cases/IHC target	8	8	8	9	9	9	9

### Sheet: Tab 3 - TMA IHC results
Tab 3 - Tissue micro-array (TMA)-based evaluation of neoplastic cell phenotype per canine glioma subtype using immunohistochemistry
ASTROCYTOMA								IHC Targets							IHC intensity		% positive cells			Legend
Case number	Breed	Y1	Y2	Y3	Y4	Y5	Grade	E-cad	CKAE1/3	Vimentin	OLIG2	GFAP	CNPAse	MAP2	SOX10	Olig2	SOX10	Olig2		Away	Tissue core sampled in "healthy"-looking brain tissue away from tumor
Case 1	Italian Greyhound	Tumor NOS	Tumor NOS	Tumor NOS	Tumor NOS		Low	M	M	1	M	1	M	M	3	M	5	M		Center	Intra-tumoral tissue core
Case 2	Mixed Terrier	Center	Center	Front	Front	Away	Low	0	0	1	0	0	0	0	0	0	0	0		Front	Tissue core sampled at invasive front
Case 3	Boston Terrier	Center	Center	Front	Front	Away	High	1	1	1	1	1	0	0	0	1	0	80		M	Core missing
Case 4	American Bulldog	Center	Center	Away	Front	Away	High	0	0	1	1	0	0	0	1	2	15	10		R	Reactive, non-neoplastic morphology - Interspersed with neoplastic cells
Case 5	French Bulldog	Center	Center	Front	Away	Away	High	1	1	1	1	1	0	1	0	1	0	5		Tumor NOS	Tumor tissue taken from small biopsy samples/location with regard to whole tumor unknown (center vs. invasive front)
Case 6	Boston Terrier	Center	Center	Front	Blank	Away	High	0	0	1	1	1	0	0	0	1	0	2		Y1-5	TMA column number
Case 7	Weimaraner	Tumor NOS	Tumor NOS	Tumor NOS	Tumor NOS	Tumor NOS	Low	0	0	1	1	1	0	1	0	3	0	100
Case 8	Mixed Breed	Center	Center	Front	Away	Front	High	1	1	1	1	1	0	1	2	2	5	50
Case 9	Mixed Breed	Tumor NOS	Tumor NOS	Tumor NOS	Tumor NOS	Tumor NOS	High	1	1	1	1	1	1	1	3	3	90	50
Case 10	Mixed Breed	Tumor NOS	Tumor NOS	Tumor NOS	Tumor NOS	Tumor NOS	Low	1	0	1	1	1	0	1	2	2	60	30
							Total pos. tumors	5	4	10	8	8	1	5
							Total pos. low-grade	1	0	4	2	2	0	2
							Total % low-grade/all pos. tumors	20	0	40	25	28.5714	0	40
							Total pos. high-grade	4	4	6	6	5	1	3
							Total % high-grade/all pos. tumors	80	100	60	75	71.4286	100	60
							Total unclear (#)	0	0	0	0	1	4	0
OLIGODENDROGLIOMA								IHC Targets							IHC intensity		% positive cells
Case number	Breed	X1	X2	X3	X4	X5	Grade	E-cad	CKAE1/3	Vimentin	OLIG2	GFAP	CNPAse	MAP2	SOX10	Olig2	SOX10	Olig2
Case 11	French Bulldog	Away	Front	Front	Front		High	0	0	1	1	1	0	0	0	2	0	90
Case 12	Pitbull	Center	Front	Front	Front	Away	Low	1	1	1	1	R	0	1	1	1	10	20
Case 13	Boston Terrier	Center	Center	Front	Front	Away	High	1	1	1	1	R	0	1	2	3	15	15
Case 14	French Bulldog	Center	Center	Front	Front	Away	High	1	0	1	1	0	1	1	3	3	80	100
Case 15	Boston Terrier	Center	Front	Front	Front	Away	High	1	0	1	1	1	1	1	3	3	50	65
Case 16	Boston Terrier	Center	Front (meninges)	Front (meninges)	Away	Away	High	1	0	1	1	R	1	1	2	3	85	85
Case 17	Airedale Terrier	Center	Center	Front	Away	Away	High	1	0	1	1	0	0	1	3	3	55	75
Case 18	Labrador Retriever	Center	Front	Center	Front	Away	High	0	1	1	1	1	0	1	2	1	15	15
Case 19	Boxer	Center	Center	Front	Front	Away	High	1	0	0	1	R	0	1	2	3	35	20
Case 20	French Bulldog	Center	Front	Front	Front	Front	High	1	0	1	1	0	0	1	1	3	30	80
							Total pos. tumors	8	3	9	10	3	3	9
							Total pos. low-grade	1	1	1	0	#	0	1
							Total % low-grade/all pos. tumors	11.1111	33.3333	11.1111	0	#	0	11.1111
							Total pos. high-grade	8	2	8	9	2	2	8
							Total % high-grade/all pos. tumors	88.8889	66.6667	88.8889	100	100	100	88.8889
							Total unclear (#)	0	0	1	0	3	3	0
UNDEFINED GLIOMA								IHC Targets							IHC intensity		% positive cells
Case number	Breed	X1	X2	X3	X4	X5	Grade	E-cad	CKAE1/3	Vimentin	OLIG2	GFAP	CNPAse	MAP2	SOX10	Olig2	SOX10	Olig2
Case 21	Golden Retriever	Tumor NOS	Blank	Tumor NOS	Tumor NOS		Low	M	M	M	M	M	M	M	3	M	100	M
Case 22	Boston Terrier	Center	Center	Front	Front	Front	Low	M	0	1	1	0	0	1	2	3	95	85
Case 23	English Bulldog	Center	Front	Front	Center	Front	High	1	1	1	1	1	0	0	0	2	0	5
Case 24	Field Spaniel	Center	Center	Front	Center	Away	High	1	1	1	1	R	0	1	2	3	70	100
Case 25	German Shepherd	Center	Center	Front	Away	Front	High	0	1	1	1	1	0	1	1	2	5	40
Case 26	French Bulldog	Center	Center	Front	Front	Front	High	1	1	1	1	R	0	1	3	3	10	60
Case 27	Labrador Retriever	Center	Center	Front	Front (meninges)	Away	Low	1	1	0	1	R	0	0	1	2	35	15
Case 28	Australian Shepherd	Center	Away	Front	Front	Blank	High	0	0	M	1	0	1	0	2	2	75	5
Case 29	Dalmatian	Center	Center	Front	Front	Away	High	1	1	1	1	1	0	0	0	2	0	60
Case 30	French Bulldog	Away	Center	Front	Front	Away	High	1	1	1	1	0	0	1	3	3	95	100
							Total pos. tumors	6	7	7	9	3	1	5
							Total pos. low-grade	1	1	2	2	0	0	1
							Total % low-grade/all pos. tumors	16.6667	14.2857	28.5714	22.2222	0	0	16.6667
							Total pos. high-grade	5	6	5	6	2	2	5
							Total % high-grade/all pos. tumors	83.3333	85.7143	71.4286	75	100	100	83.3333
							Total unclear (#)	0	0	0	1	4	1	0

### Sheet: Tab 4 - SOX IHC results
Tab 4 - SOX2 and SOX10 labeling - % tumor labeling and labeling intensity scores
Case number	SOX2		SOX10
	Intensity	% neoplastic cells	Intensity	% neoplastic cells
Astrocytoma						Semi-quantitative score for labeling intensity	0	Absent
Case 1	3	100	3	5			1	Mild
Case 2	1	100	0	0			2	Moderate
Case 3	3	100	0	0			3	Strong
Case 4	3	100	1	15
Case 5	2	95	0	0
Case 6	3	85	0	0
Case 7	3	100	0	0
Case 8	2	90	2	5
Case 9	3	100	3	90
Case 10	2	90	2	60
Oligodendroglioma
Case 11	2	90	0	0
Case 12	2	95	1	10
Case 13	3	85	2	15
Case 14	3	85	3	80
Case 15	3	90	3	50
Case 16	3	85	1-2	85
Case 17	3	95	3	55
Case 18	3	90	2	15
Case 19	3	100	2	35
Case 20	2	100	1	30
Undefined glioma
Case 21	3	100	3	100
Case 22	3	100	2	95
Case 23	1	30	0	0
Case 24	3	100	2	70
Case 25	3	85	1	5
Case 26	3	100	3	10
Case 27	2	70	1	35
Case 28	2	95	2	75
Case 29	3	100	0	0
Case 30	3	100	3	95

### Sheet: Tab 5 - CD3 T-cell quant
Tab 5 - QuPath-Based CD3+ T-cell quantification
ASTROCYTOMA
Case number	Annotation Area µm^2	ROI	Perimeter µm	Num Detections	Num Positive	Positive %	Num Positive per mm^2
Case 1	Conducted only SOX2/SOX10 IHC - sample too small for immune cell IHC
Case 2	1.33499e+08	1	43811.8	214368	936	0.4	7
Case 3	1.03295e+08	1	36769.9	395305	11491	2.9	111.2
Case 3	1.08222e+08	2	37983.7	357114	9104	2.6	84.1
Case 3						Mean for case 3 (ROI1+2)	97.3679
Case 4	2.27886e+08	1	57533.8	643353	429	0.1	1.9
Case 5	1.40335e+08	1	57225.9	94832	619	0.7	4.4
Case 6	2.96389e+08	1	77463.9	363536	0	0	0
Case 7	3.3665e+08	1	69202.8	218197	3252	1.5	9.7
Case 8	358289738	1	70065.7	1201072	30388	2.5	84.8
Case 9	2.44122e+08	1	86173.9	823111	5000	0.6	20.5
Case 10	2.29204e+07	1	18693.4	31791	737	2.3	32.2
Case 10	15240902	2	14956.5	16578	547	3.3	35.9
Case 10	5.07887e+07	3	34098.5	35962	1011	2.8	19.9
Case 10						Mean for case 10 (ROI 1+2+3)	25.801
OLIGODENDROGLIOMA
Case number	Annotation Area µm^2	ROI	Perimeter µm	Num Detections	Num Positive	Positive %	Num Positive per mm^2
Case 11	1.68788e+08	1	50263.5	404893	19	0	0.1
Case 12	1.94724e+08	1	49995.5	217463	1005	0.5	5.2
Case 13	2.14609e+08	1	62838	938017	2031	0.2	9.5
Case 14	2.70172e+08	1	61314.8	405764	1023	0.3	3.8
Case 15	7.11339e+07	1	31267.1	161593	425	0.3	6
Case 16	2.76142e+07	1	26166.5	94192	50	0.1	1.8
Case 16	2.31551e+06	2	6344.8	8255	0	0	0
Case 16	2.51104e+07	3	20651.9	87965	0	0	0
Case 16	9.3979e+06	4	16852.6	31350	7	0	0.7
Case 16						Mean for case 16 (ROI 1+2+3+4)	0.884571
Case 17	1.17598e+08		48946.2	524949	3588	0.7	30.5
Case 18	3.20099e+08		70170.4	1145645	2896	0.3	9
Case 19	1.65011e+08		50422.4	848819	879	0.1	5.3
Case 20	2.17858e+08		53851	509883	1261	0.2	5.8
UNDEFINED GLIOMA
Case number	Area µm^2		Perimeter µm	Num Detections	Num Positive	Positive %	Num Positive per mm^2
Case 21	Conducted only SOX2/SOX10 IHC - sample too small for immune cell IHC
Case 22	2.2554e+08	1	56828.1	324190	2249	0.7	10
Case 23	1.9562e+08	1	54743.4	96359	5	0	0
Case 24	1.28356e+08	1	58772.9	311362	1319	0.4	10.3
Case 25	1.14219e+08	1	43945.2	458848	484	0.1	4.2
Case 26	2.36469e+08	1	68512.2	966353	11726	1.2	49.6
Case 27	1.2754e+08	1	50532.3	129555	232	0.2	1.8
Case 28	1.89912e+08	1	53548.3	476299	1423	0.3	7.5
Case 29	1.64352e+08	1	51653.8	359465	1207	0.3	7.3
Case 30	4.62607e+07	1	24631.7	127236	139	0.1	3
Case 30	3.85097e+07	2	38129.4	26662	35	0.1	0.9
Case 30						Mean for case 30 (ROI 1+2)	2.0526
