## Supplemental File S2 for "Spatial analysis of canine glioma reveals heterogeneous intratumoral niches characterized by distinct patterns of cell plasticity and immunosuppression"

### Sheet: ReadMe
Tab	Title	Tab summary
Tab 1	Xenium v1 Genes List	100 select genes for spatial transcriptomics analysis, grouped by category
Tab 2	Smoothie modules	Genes list for each Smoothie module; full-name for each module and abbreviated code
Tab 3	GBC Astro	Graph-based clusters for canine astrocytomas (scoring summary in tab 6)
Tab 4	GBC Oligo	Graph-based clusters for canine oligodendrogliomas (scoring summary in tab 6)
Tab 5	GBC Undef	Graph-based clusters for canine undefined gliomas (scoring summary in tab 6)
Tab 6	GBC SignatureScores	Summary of scoring method to assign a process identity to each graph-based cluster
Publication	Nelissen et al. 2026, Spatial analysis of canine glioma reveals heterogeneous intratumoral niches characterized by distinct patterns of cell plasticity and immunosuppression
Data type	Graph-based clustering analysis-based differentially expressed genes across canine glioma subtypes for 100-gene Xenium v1 target panel
Species	Domestic dog (Canis lupus familiaris)
Tissue type	Formalin-fixed, paraffin-embedded patient-derived canine glioma samples
Data source	Xenium v1 spatial transcriptomics analysis (10x Genomics)
Facility	The University of Rochester Medical Center's Genomics Research Center (RRID: SCR_012359)

### Sheet: Tab 1 - Xenium_v1_GenesList
Tab 1 - Custom genes list for Xenium v1 (10x Genomics)
Gene	Group
MS4A1	B-cell
CD19	B-cell
IRF4	B-cell
CD3D	CD8 T-cell
CD8A	CD8 T-cell
CD3D	CD4 T-cell
CD4	CD4 T-cell
CD274	Immune checkpoint
PDCD1LG2	Immune checkpoint
CD3D	Exhausted CD8 T-cell
CD8A	Exhausted CD8 T-cell
PDCD1	Exhausted CD8 T-cell
CTLA4	Exhausted CD8 T-cell
LAG3	Exhausted CD8 T-cell
HAVCR2	Exhausted CD8 T-cell
TIGIT	Exhausted CD8 T-cell
CD244	Exhausted CD8 T-cell
IL2RA	Effector/Cytotoxic T-cell
GZMB	Effector/Cytotoxic T-cell
PRF1	Effector/Cytotoxic T-cell
IFNG	Effector/Cytotoxic T-cell
TNF	Effector/Cytotoxic T-cell
NCR1	Effector/Cytotoxic T-cell
TCF7	Memory/Regulatory T-cell
SELL	Memory/Regulatory T-cell
IL7R	Memory/Regulatory T-cell
FOXP3	Memory/Regulatory T-cell
CD3D	Th1 T-cell
CD4	Th1 T-cell
TBX21	Th1 T-cell
CD3D	Th2 T-cell
CD4	Th2 T-cell
GATA3	Th2 T-cell
CD3D	Th17 T-cell
CD4	Th17 T-cell
RORC	Th17 T-cell
IL17A	Th17 response
IL23A	Th17 response
IL23R	Th17 response
IL17RA	Th17 response
CSF2	Inflammatory/chemokines
IL6	Inflammatory/chemokines
IL10	Inflammatory/chemokines
STAT3	Inflammatory/chemokines
JAK1	Inflammatory/chemokines
JAK2	Inflammatory/chemokines
CXCR2	Inflammatory/chemokines
CXCL13	Inflammatory/chemokines
CCL21	Inflammatory/chemokines
CD80	Macrophage/TAM
CD86	Macrophage/TAM
B2M	Macrophage/TAM
SPP1	Macrophage/TAM
TREM2	Macrophage/TAM
CD68	Macrophage/TAM
CD163	Macrophage/TAM
MRC1	Macrophage/TAM
CSF1R	Macrophage/TAM
ARG1	Macrophage/TAM
NFE2L2	Macrophage/TAM
RAC1	Malignancy signature genes
RHOA	Malignancy signature genes
EGFR	Malignancy signature genes
VEGFA	Malignancy signature genes
MMP2	Malignancy signature genes
MMP9	Malignancy signature genes
TACSTD2	Malignancy signature genes
ALDH1L1	Human glioma signature genes
ALDH1L2	Human glioma signature genes
SPARC	Human glioma signature genes
GPRC5A	Upregulated in FBD glioma
PTX3	Upregulated in FBD glioma
BAG3	Upregulated in FBD glioma
PTGS2	Upregulated in FBD glioma
DRD2	Upregulated in FBD glioma
ADHFE1	Upregulated in FBD glioma
PDGFRA	Correlate canine/human glioma
PIK3CA	Correlate canine/human glioma
TP53	Correlate canine/human glioma
SMARCA4	Correlate canine/human glioma
RB1	Correlate canine/human glioma
NF1	Correlate canine/human glioma
KMT2A	Correlate canine/human glioma
IDH1	Correlate canine/human glioma
PTEN	Correlate canine/human glioma
SOX2	Stemness/differentiation
SOX10	Stemness/differentiation
POU5F1	Stemness/differentiation
MYC	Stemness/differentiation
ENO2	Stemness/differentiation
OLIG2	Stemness/differentiation
NES	Stemness/differentiation
GFAP	Stemness/differentiation
KLF4	Stemness/differentiation
VIM	EMP
EPCAM	EMP
ZEB1	EMP
ZEB2	EMP
TWIST1	EMP
TWIST2	EMP
SNAI1	EMP
SNAI2	EMP
PRRX1	EMP
TGFB1	EMP
SOX4	EMP
FOSL1	EMP
FOXA2	EMP
AQP4	Astrocyte subtyping
ENTPD1	T-cell exhaustion

### Sheet: Tab 2 - Smoothie_Modules
Tab 2 - Smoothie-based gene clustering
Gene	Module	Code	Name/Category
ADHFE1	Module 1	G-MAL	Glioma tissue/Malignancy signature
ALDH1L1	Module 1	G-MAL	Glioma tissue/Malignancy signature
ALDH1L2	Module 1	G-MAL	Glioma tissue/Malignancy signature
ENO2	Module 1	G-MAL	Glioma tissue/Malignancy signature
RAC1	Module 1	G-MAL	Glioma tissue/Malignancy signature
PTEN	Module 1	G-MAL	Glioma tissue/Malignancy signature
SOX2	Module 1	G-MAL	Glioma tissue/Malignancy signature
IDH1	Module 1	G-MAL	Glioma tissue/Malignancy signature
NF1	Module 1	G-MAL	Glioma tissue/Malignancy signature
PIK3CA	Module 1	G-MAL	Glioma tissue/Malignancy signature
RB1	Module 1	G-MAL	Glioma tissue/Malignancy signature
RHOA	Module 1	G-MAL	Glioma tissue/Malignancy signature
SMARCA4	Module 1	G-MAL	Glioma tissue/Malignancy signature
ZEB2	Module 1	G-MAL	Glioma tissue/Malignancy signature
NES	Module 1	G-MAL	Glioma tissue/Malignancy signature
JAK2	Module 1	G-MAL	Glioma tissue/Malignancy signature
ZEB1	Module 1	G-MAL	Glioma tissue/Malignancy signature
KMT2A	Module 1	G-MAL	Glioma tissue/Malignancy signature
ARG1	Module 1	G-MAL	Glioma tissue/Malignancy signature
TP53	Module 1	G-MAL	Glioma tissue/Malignancy signature
VEGFA	Module 1	G-MAL	Glioma tissue/Malignancy signature
TGFB1	Module 2	TAM-LEX	Tumor-associated macrophages/Lymphocyte exhaustion
CSF1R	Module 2	TAM-LEX	Tumor-associated macrophages/Lymphocyte exhaustion
ENTPD1	Module 2	TAM-LEX	Tumor-associated macrophages/Lymphocyte exhaustion
CD274	Module 2	TAM-LEX	Tumor-associated macrophages/Lymphocyte exhaustion
PTGS2	Module 2	TAM-LEX	Tumor-associated macrophages/Lymphocyte exhaustion
IL10	Module 2	TAM-LEX	Tumor-associated macrophages/Lymphocyte exhaustion
GPRC5A	Module 2	TAM-LEX	Tumor-associated macrophages/Lymphocyte exhaustion
PDCD1LG2	Module 2	TAM-LEX	Tumor-associated macrophages/Lymphocyte exhaustion
CD68	Module 2	TAM-LEX	Tumor-associated macrophages/Lymphocyte exhaustion
CD86	Module 2	TAM-LEX	Tumor-associated macrophages/Lymphocyte exhaustion
CD80	Module 2	TAM-LEX	Tumor-associated macrophages/Lymphocyte exhaustion
IL7R	Module 2	TAM-LEX	Tumor-associated macrophages/Lymphocyte exhaustion
CD163	Module 2	TAM-LEX	Tumor-associated macrophages/Lymphocyte exhaustion
CD244	Module 2	TAM-LEX	Tumor-associated macrophages/Lymphocyte exhaustion
TREM2	Module 2	TAM-LEX	Tumor-associated macrophages/Lymphocyte exhaustion
KLF4	Module 2	TAM-LEX	Tumor-associated macrophages/Lymphocyte exhaustion
TIGIT	Module 3	CTL-NK	Cytotoxic T-cells/NK cells
DRD2	Module 3	CTL-NK	Cytotoxic T-cells/NK cells
CXCL13	Module 3	CTL-NK	Cytotoxic T-cells/NK cells
IFNG	Module 3	CTL-NK	Cytotoxic T-cells/NK cells
GZMB	Module 3	CTL-NK	Cytotoxic T-cells/NK cells
PRF1	Module 3	CTL-NK	Cytotoxic T-cells/NK cells
CD8A	Module 3	CTL-NK	Cytotoxic T-cells/NK cells
CSF2	Module 3	CTL-NK	Cytotoxic T-cells/NK cells
IL17A	Module 3	CTL-NK	Cytotoxic T-cells/NK cells
MS4A1	Module 3	CTL-NK	Cytotoxic T-cells/NK cells
IL23R	Module 3	CTL-NK	Cytotoxic T-cells/NK cells
NCR1	Module 3	CTL-NK	Cytotoxic T-cells/NK cells
BAG3	Module 4	iMES-EX	Inflamed mesenchymal-like niche with immune dysfuction/exhaustion
JAK1	Module 4	iMES-EX	Inflamed mesenchymal-like niche with immune dysfuction/exhaustion
IL17RA	Module 4	iMES-EX	Inflamed mesenchymal-like niche with immune dysfuction/exhaustion
HAVCR2	Module 4	iMES-EX	Inflamed mesenchymal-like niche with immune dysfuction/exhaustion
NFE2L2	Module 4	iMES-EX	Inflamed mesenchymal-like niche with immune dysfuction/exhaustion
STAT3	Module 4	iMES-EX	Inflamed mesenchymal-like niche with immune dysfuction/exhaustion
TCF7	Module 4	iMES-EX	Inflamed mesenchymal-like niche with immune dysfuction/exhaustion
SNAI2	Module 4	iMES-EX	Inflamed mesenchymal-like niche with immune dysfuction/exhaustion
PRRX1	Module 5	OPC-like	OPC-like niche
PDGFRA	Module 5	OPC-like	OPC-like niche
OLIG2	Module 5	OPC-like	OPC-like niche
SOX4	Module 5	OPC-like	OPC-like niche
SOX10	Module 5	OPC-like	OPC-like niche
MYC	Module 5	OPC-like	OPC-like niche
IL23A	Module 5	OPC-like	OPC-like niche
MMP9	Module 6	TAN-TRF	Tumor-associated neutrophils/Granulocyte trafficking
CD4	Module 6	TAN-TRF	Tumor-associated neutrophils/Granulocyte trafficking
SELL	Module 6	TAN-TRF	Tumor-associated neutrophils/Granulocyte trafficking
CXCR2	Module 6	TAN-TRF	Tumor-associated neutrophils/Granulocyte trafficking
GATA3	Module 7	iTR-MES	Inflamed transitional mesenchymal-like niche
FOSL1	Module 7	iTR-MES	Inflamed transitional mesenchymal-like niche
TACSTD2	Module 7	iTR-MES	Inflamed transitional mesenchymal-like niche
PTX3	Module 7	iTR-MES	Inflamed transitional mesenchymal-like niche
EGFR	Module 8	MES-IL6	IL6-driven mesenchymal-like plasticity and inflammation
VIM	Module 8	MES-IL6	IL6-driven mesenchymal-like plasticity and inflammation
IL6	Module 8	MES-IL6	IL6-driven mesenchymal-like plasticity and inflammation
TWIST1	Module 8	MES-IL6	IL6-driven mesenchymal-like plasticity and inflammation
CD19	Module 9	EPC-BR	EPCAM-positive niche with B-cell-associated inflammation and remodeling
RORC	Module 9	EPC-BR	EPCAM-positive niche with B-cell-associated inflammation and remodeling
MMP2	Module 9	EPC-BR	EPCAM-positive niche with B-cell-associated inflammation and remodeling
EPCAM	Module 9	EPC-BR	EPCAM-positive niche with B-cell-associated inflammation and remodeling
GFAP	Module 10	AC-RA	AC-like niche/Reactive astrocytes
AQP4	Module 10	AC-RA	AC-like niche/Reactive astrocytes
SPARC	Module 10	AC-RA	AC-like niche/Reactive astrocytes
LAG3	Module 11	SNAI1-IS	SNAI1-associated immunosuppression
FOXP3	Module 11	SNAI1-IS	SNAI1-associated immunosuppression
SNAI1	Module 11	SNAI1-IS	SNAI1-associated immunosuppression
PDCD1	Module 12	CHK-T	Checkpoint-high activated T-cells
TBX21	Module 12	CHK-T	Checkpoint-high activated T-cells
CTLA4	Module 12	CHK-T	Checkpoint-high activated T-cells
B2M	Module 13	AMP	Antigen presentation
SPP1	Module 13	AMP	Antigen presentation
CCL21	Module 14
FOXA2	Module 15
CD3D	Module 16
IL2RA	Module 17
IRF4	Module 18
MRC1	Module 19
POU5F1	Module 20
TNF	Module 21
TWIST2	Module 22

### Sheet: Tab 3 - GBC_Astro
Tab 3 - ASTROCYTOMA - Graph-based clusters
Cluster	n genes (p-adj ≤ 0.05)	Top 5 genes (by Log2FC)	Classification	Subtype	Rationale
1	13	AQP4, GFAP, RORC, CCL21, NCR1	Healthy	Reactive astrocyte	AQP4, GFAP, ALDH1L1 dominant with no oncogenic/immune signal
2	35	TREM2, CD163, CSF1R, CD68, CD80	Immune TME	Tumor-associated macrophage (TAM)	TREM2, CD163, CSF1R, MRC1, CD68 - M2-like immunosuppressive myeloid
3	35	PTGS2, KLF4, TCF7, TGFB1, TWIST1	Malignant	EMP / mesenchymal glioma	TWIST1/2, SNAI2, TGFB1, CD274(PD-L1) - EMP + immune evasion
4	14	FOSL1, PTX3, TACSTD2, GATA3, GPRC5A	Malignant	Angiogenic / EMP-driven glioma	MYC, VEGFA, STAT3, TWIST1, SNAI1 - proliferative, angiogenic
5	41	SOX10, PDGFRA, LAG3, SNAI1, FOXP3	Malignant	Glioma stem cell / proneural	SOX10, PDGFRA, OLIG2 with invasion markers MMP2, LAG3
6	49	IL6, CD19, CSF2, EGFR, NCR1	Malignant	EGFR-driven, inflammatory	EGFR, IL6, IL17A, RORC - oncogene + cytokine signaling
7	9	VIM, RAC1, GFAP, ALDH1L1, ZEB1	Ambiguous	Reactive/low-signal glia	GFAP, ALDH1L1 mixed with weak VIM, ZEB1, SOX2 - low significance overall
8	15	EGFR, IDH1, SOX4, PTX3, MMP2	Malignant	Glioma stem cell / AC-like	EGFR, IDH1, NES, SOX2, NF1 with astrocyte markers AQP4, GFAP
9	25	ADHFE1, OLIG2, ALDH1L1, PIK3CA, ALDH1L2	Ambiguous	Glial lineage, weak oncogenic	ADHFE1, ALDH1L1/2, OLIG2 with weak SOX2, PIK3CA, TP53, RB1
10	57	CD3D, CD8A, GZMB, TBX21, PDCD1	Immune TME	Exhausted T cell + Treg	CD3D, CD8A, PDCD1, CTLA4, TIGIT, FOXP3, IL2RA
11	58	CXCR2, CD4, SELL, MMP9, NCR1	Immune TME	Mixed lymphoid/myeloid infiltrate	CXCR2, CD4, MS4A1, IL6 - neutrophil/T/B cell mix
12	36	DRD2, EPCAM, IL23R, FOXA2, ARG1	Immune TME	Immunosuppressive mixed infiltrate	ARG1, CXCL13, EPCAM - atypical epithelial + immunosuppressive myeloid
13	41	ENO2, DRD2, ARG1, EPCAM, SMARCA4	Malignant	Oncogenic pathway activation	PIK3CA, SMARCA4, KMT2A, PTEN - broad oncogenic signaling
14	20	CD4, CXCR2, SELL, MMP9, IL17RA	Immune TME	Mixed immune infiltrate	CD4, CXCR2, MMP9, IFNG, GZMB - neutrophil/T/macrophage mix
15	0	(none)	Ambiguous	No significant markers
16	0	(none)	Ambiguous	No significant markers

### Sheet: Tab 4 - GBC_Oligo
Tab 4 - OLIGODENDROGLIOMA - Graph-based clusters
Cluster	n genes (p-adj ≤ 0.05)	Top 5 genes (by Log2FC)	Classification	Subtype	Rationale
1	53	PDGFRA, OLIG2, SOX10, SMARCA4, MYC	Malignant	GSC / proneural glioma	PDGFRA, OLIG2, SOX10, MYC, SMARCA4 - strong glioma stem-cell/oligodendrocyte-progenitor-like signature
2	22	SOX4, PDGFRA, MMP2, BAG3, MYC	Malignant	GSC / proneural glioma	SOX4, PDGFRA, SOX10, OLIG2, MYC - same proneural GSC profile as Cluster 1, weaker magnitude
3	14	EGFR, GFAP, ALDH1L1, ADHFE1, SPARC	Ambiguous	Astrocyte-dominant, EGFR-positive	GFAP, ALDH1L1, ADHFE1 dominate, but EGFR is the single top-ranked gene - possible reactive or low-purity AC-like tumor edge
4	21	VEGFA, NES, FOSL1, VIM, SNAI1	Malignant	Angiogenic / EMP glioma	VEGFA, NES, SNAI1, STAT3, VIM - proliferative and angiogenic with EMP features
5	33	CSF1R, CD163, TREM2, CD68, CD86	Immune TME	Tumor-associated macrophage (TAM)	CSF1R, CD163, TREM2, CD68, MRC1 - classic immunosuppressive myeloid signature
6	18	AQP4, SOX2, RB1, IDH1, ZEB2	Malignant	AC-like glioma	IDH1, SOX2, PIK3CA, SMARCA4 co-expressed with astrocyte markers AQP4/GFAP - astrocyte-like malignant state
7	22	TCF7, TGFB1, TWIST1, SNAI2, KLF4	Malignant	EMP / mesenchymal glioma	TWIST1, TWIST2, SNAI2, TGFB1 - canonical EMP/mesenchymal transition program
8	11	VIM, IL2RA, FOSL1, SNAI2, MMP2	Malignant	EMP, low-purity	VIM, SNAI2, MMP2, FOSL1 - EMP markers dominate despite small overall gene count
9	79	LAG3, IL17A, MS4A1, CXCR2, IFNG	Immune TME	Mixed lymphoid infiltrate / exhaustion	LAG3, CTLA4, IFNG, IL17A, CD244 - broad T-cell activation/exhaustion and cytokine signature
10	18	TP53, MYC, ALDH1L2, SNAI1, VIM	Malignant	Proliferative / EMP glioma	MYC, SNAI1, VIM, NES, TP53 - proliferative program with EMP features
11	8	AQP4, GFAP, SPARC, GPRC5A, PTX3	Healthy	Homeostatic astrocyte	AQP4, GFAP dominant with no oncogenic or immune signal - closest match to normal brain tissue
12	29	CXCL13, SPP1, CD274, ZEB2, ADHFE1	Immune TME	Immunosuppressive mixed infiltrate	CXCL13, SPP1, CD274(PD-L1) - immune checkpoint/immunosuppressive signaling
13	43	DRD2, ENO2, FOXA2, EPCAM, ARG1	Ambiguous	Malignant + immune admixture	EPCAM, ARG1, PDCD1, HAVCR2 - comparable malignancy and T-exhaustion scores suggest a mixed tumor/immune population
14	54	CD4, GZMB, CD3D, MMP9, NCR1	Immune TME	Exhausted T cell + Treg	CD3D, CD8A, CTLA4, GZMB, PRF1 - strongest T-exhaustion and Treg scores in the dataset
15	6	SPARC, B2M, PTX3, TWIST2, KLF4	Ambiguous	No strong signal	Only 6 significant genes, all with weak signature scores - likely a rare or underpowered cluster

### Sheet: Tab 5 - GBC_Undef
Tab 5 - UNDEFINED GLIOMA - Graph-based clusters
Cluster	n genes (p-adj ≤ 0.05)	Top 5 genes (by Log2FC)	Classification	Subtype	Rationale
1	55	IL17A, CSF2, NCR1, TIGIT, CXCL13	Immune TME	Mixed inflammatory infiltrate	IL17A, NCR1, TIGIT, CXCL13, IFNG, MS4A1, CD19 - Th17/NK/B-cell mix with Treg-like signal
2	22	ALDH1L1, PRRX1, PDGFRA, OLIG2, ADHFE1	Malignant	GSC / OPC-like glioma	PDGFRA, OLIG2, MYC, ZEB1 alongside oligodendrocyte-lineage genes - proneural malignant state
3	12	GPRC5A, AQP4, GFAP, BAG3, SPARC	Healthy	Homeostatic astrocyte	AQP4, GFAP dominant with no oncogenic or immune signal
4	38	SOX10, SOX4, OLIG2, IFNG, EPCAM	Malignant	GSC / proneural glioma	SOX10, SOX4, OLIG2, PDGFRA, SOX2 - strong stemness signature
5	17	KLF4, GFAP, TWIST1, EGFR, IL17RA	Malignant	AC-like / EMP glioma	EGFR, PIK3CA, SOX2, TWIST1, VIM - oncogenic + mesenchymal features with astrocyte marker GFAP
6	22	NES, FOSL1, PRRX1, VIM, RAC1	Malignant	Proliferative / EMP glioma	NES, VIM, SNAI2, TP53, RB1 - proliferative program with EMP features
7	29	CSF1R, TREM2, CD86, CD80, CD163	Immune TME	Tumor-associated macrophage (TAM)	CSF1R, TREM2, CD163, CD68, MRC1 - classic immunosuppressive myeloid signature
8	23	TCF7, TGFB1, KLF4, SNAI2, TWIST2	Malignant	EMP / mesenchymal glioma	TCF7, TGFB1, TWIST1/2, SNAI2 - canonical EMP/mesenchymal program
9	18	IL6, EGFR, PTX3, TWIST1, MMP2	Malignant	EGFR-driven, stemness+EMP mixed	IL6, EGFR, TWIST1, SOX2, PDGFRA - oncogene-driven with stemness and EMP overlap
10	29	SNAI1, ADHFE1, VEGFA, HAVCR2, NF1	Ambiguous	Glial lineage with oncogenic overlay	ADHFE1, ALDH1L2 identity genes mixed with SNAI1, VEGFA, NF1, SOX10
11	24	SPP1, CD68, CD163, TREM2, IL7R	Immune TME	Tumor-associated macrophage (TAM)	SPP1, CD68, CD163, TREM2, CSF1R, MRC1 - immunosuppressive myeloid signature
12	65	CXCR2, CD4, SELL, MMP9, CSF2	Immune TME	Mixed lymphoid / neutrophil infiltrate	CXCR2, CD4, SELL, MS4A1, TIGIT, CXCL13 - broad immune infiltrate with exhaustion signal
13	61	PRF1, CD3D, CTLA4, TBX21, GZMB	Immune TME	Exhausted T cell + Treg	CD3D, CTLA4, PDCD1, TIGIT, FOXP3, LAG3 - strongest T-exhaustion/Treg signature in the dataset
14	32	DRD2, ENO2, ARG1, EPCAM, GATA3	Ambiguous	Malignant + immune admixture	EPCAM, ARG1, KMT2A, PTEN alongside HAVCR2 - comparable malignancy and exhaustion signal
15	24	FOSL1, SNAI1, VEGFA, MYC, STAT3	Malignant	Angiogenic / EMP glioma	FOSL1, SNAI1, VEGFA, MYC, SNAI2 - proliferative, angiogenic, EMP-driven
16	39	CXCR2, SELL, CD4, SOX10, MMP9	Immune TME	Mixed lymphoid / neutrophil infiltrate	CXCR2, SELL, CD4, IFNG, CD8A, MS4A1 dominate top ranks despite secondary GSC gene overlap
17	42	CXCL13, SPP1, POU5F1, DRD2, ADHFE1	Immune TME	Mixed lymphoid (B-cell/TLS) + myeloid	CXCL13, SPP1, MS4A1, CD19 - tertiary lymphoid structure-like B-cell/myeloid mix
18	28	FOSL1, MYC, SNAI1, SOX10, SMARCA4	Malignant	Proliferative / EMP / GSC mixed	FOSL1, MYC, SNAI1, SOX10, NES, OLIG2 - strong across multiple malignant programs
19	26	MMP2, EPCAM, IDH1, TCF7, DRD2	Malignant	Oncogenic, EPCAM-positive	MMP2, EPCAM, IDH1 - oncogenic pathway activation with atypical epithelial marker
20	28	VEGFA, FOSL1, IRF4, TWIST2, JAK2	Malignant	Angiogenic / EMP glioma	VEGFA, FOSL1, TWIST2, SNAI1, MYC - proliferative, angiogenic, EMP-driven
21	30	PDCD1, CTLA4, TBX21, TGFB1, ENO2	Immune TME	Exhausted T cell + Treg	PDCD1, CTLA4, FOXP3, TBX21, GZMB - strong T-exhaustion/Treg signature
22	21	CD4, CXCR2, SELL, MMP9, IL17RA	Immune TME	Mixed T / neutrophil / Treg infiltrate	CD4, CXCR2, SELL, LAG3, IL2RA, TGFB1 - broad immune infiltrate

### Sheet: Tab 6 - GBC_SignatureScores
Tab 6 - Scoring system for attributing an identity to each graph-based cluster
ASTROCYTOMA - Category signature score
Cluster	EMP	GSC stemness	Malignancy	T-exhaustion	Treg	TAM	Healthy glia	Classification	Subtype
1	0	0	0.03	0.04	0.05	0	0.55	Healthy	Homeostatic astrocyte
2	0.35	0	0.05	0.95	1.44	3.34	0	Immune TME	Tumor-associated macrophage (TAM)
3	1.16	0.54	0.4	0.16	0.45	0	0	Malignant	EMP / mesenchymal glioma
4	0.39	0.24	0.4	0	0	0	0.08	Malignant	Angiogenic / EMP-driven glioma
5	0.63	1.25	0.46	0.48	0.31	0.05	0.71	Malignant	Glioma stem cell / proneural
6	0.71	1.08	0.46	0.96	1.06	0.43	0.38	Malignant	EGFR-driven, inflammatory
7	0.05	0.03	0.01	0	0	0	0.14	Ambiguous	Reactive/low-signal glia
8	0.08	0.4	0.36	0	0	0	0.27	Malignant	Glioma stem cell / AC-like
9	0.06	0.21	0.3	0.09	0.04	0.03	0.76	Ambiguous	Glial lineage, weak oncogenic
10	0.3	0.3	0.19	3.2	2.81	0.37	0.13	Immune TME	Exhausted T cell + Treg
11	0.81	0.66	0.16	1.3	1.28	0.48	0.22	Immune TME	Mixed lymphoid/myeloid infiltrate
12	0.37	0.36	0.36	0.8	0.4	0.59	0.19	Immune TME	Immunosuppressive mixed infiltrate
13	0.43	0.09	1.52	0.8	0.11	0.44	0.73	Malignant	Oncogenic pathway activation
14	0.71	0.24	0.14	0.4	0.93	0.25	0	Immune TME	Mixed immune infiltrate
15	0	0	0	0	0	0	0	Ambiguous	No significant markers
16	0	0	0	0	0	0	0	Ambiguous	No significant markers
OLIGODENDROGLIOMA - Category signature score
Cluster	EMP	GSC stemness	Malignancy	T-cell exhaustion	Treg	TAM	Healthy glia	Classification	Subtype
1	0.37	0.82	0.6	0.44	0.18	0.02	0.3	Malignant	GSC / proneural glioma
2	0.2	0.75	0.14	0.16	0.04	0	0.16	Malignant	GSC / proneural glioma
3	0.15	0.34	0.32	0	0	0.02	1.12	Ambiguous	Astrocyte-dominant, EGFR-positive
4	0.24	0.16	0.43	0.07	0	0	0.01	Malignant	Angiogenic / EMP glioma
5	0.22	0.11	0	0.68	1.33	3.72	0	Immune TME	Tumor-associated macrophage (TAM)
6	0.05	0.2	0.25	0	0	0	0.36	Malignant	AC-like glioma
7	0.81	0.26	0.09	0.11	0.63	0	0	Malignant	EMP / mesenchymal glioma
8	0.34	0	0.01	0	0.22	0	0.04	Malignant	EMP, low-purity
9	0.81	0.56	0.43	1.8	1.3	0.62	0.74	Immune TME	Mixed lymphoid infiltrate / exhaustion
10	0.35	0.38	0.34	0	0	0	0.27	Malignant	Proliferative / EMP glioma
11	0.01	0	0	0	0	0	1.13	Healthy	Homeostatic astrocyte
12	0.25	0	0.21	0.12	0.18	0.3	0.37	Immune TME	Immunosuppressive mixed infiltrate
13	0.16	0.15	0.86	0.88	0.37	0.48	0.4	Ambiguous	Malignant + immune admixture
14	1.21	0.59	0	2.93	2.55	0.48	0	Immune TME	Exhausted T cell + Treg
15	0.1	0.13	0	0	0	0	0	Ambiguous	No strong signal
UNDEFINED GLIOMA - Category signature score
Cluster	EMP	GSC stemness	Malignancy	T-exhaustion	Treg	TAM	Healthy glia	Classification	Subtype
1	0.51	0.52	0.54	0.79	0.92	0.39	0.19	Immune TME	Mixed inflammatory infiltrate
2	0.22	0.51	0.27	0.01	0.01	0.03	0.84	Malignant	GSC / OPC-like glioma
3	0.01	0	0	0	0	0.03	1.03	Healthy	Homeostatic astrocyte
4	0.25	0.98	0.3	0.06	0.08	0.04	0.19	Malignant	GSC / proneural glioma
5	0.18	0.35	0.17	0.02	0	0.01	0.27	Malignant	AC-like / EMP glioma
6	0.38	0.2	0.29	0	0	0	0.07	Malignant	Proliferative / EMP glioma
7	0.17	0.09	0.01	0.96	1.71	3.65	0	Immune TME	Tumor-associated macrophage (TAM)
8	0.95	0.25	0.06	0.18	0.58	0	0.04	Malignant	EMP / mesenchymal glioma
9	0.31	0.51	0.39	0	0	0	0	Malignant	EGFR-driven, stemness+EMP mixed
10	0.32	0.17	0.42	0.37	0	0.06	0.73	Ambiguous	Glial lineage with oncogenic overlay
11	0.06	0	0	0.27	0.38	1.83	0.18	Immune TME	Tumor-associated macrophage (TAM)
12	0.68	0.37	0.15	1.2	1.2	0.37	0.14	Immune TME	Mixed lymphoid / neutrophil infiltrate
13	0.72	0.38	0.14	3.66	3.27	0.51	0	Immune TME	Exhausted T cell + Treg
14	0.11	0	0.85	0.66	0.12	0.4	0.47	Ambiguous	Malignant + immune admixture
15	0.48	0.27	0.37	0.14	0	0.08	0.21	Malignant	Angiogenic / EMP glioma
16	0.36	0.89	0.29	0.08	0.11	0.04	0.16	Immune TME	Mixed lymphoid / neutrophil infiltrate
17	0.47	0.41	0.41	0.37	0.19	0.64	0.6	Immune TME	Mixed lymphoid (B-cell/TLS) + myeloid
18	0.63	0.63	0.69	0.11	0	0.13	0.2	Malignant	Proliferative / EMP / GSC mixed
19	0.46	0	0.59	0.23	0.08	0.09	0.57	Malignant	Oncogenic, EPCAM-positive
20	0.88	0.44	0.67	0.57	0.08	0.12	0.23	Malignant	Angiogenic / EMP glioma
21	0.75	0	0.72	1.71	2.07	0.61	0	Immune TME	Exhausted T cell + Treg
22	0.77	0.29	0.05	0.68	0.73	0.34	0	Immune TME	Mixed T / neutrophil / Treg infiltrate
